# Evolution and plasticity of the transcriptome under temperature fluctuations in the fungal plant pathogen *Zymoseptoria tritici*

**DOI:** 10.1101/725010

**Authors:** Arthur J. Jallet, Arnaud Le Rouzic, Anne Genissel

## Abstract

**– Background.** Species are subjected to variable environment in nature. While the ability to cope with changes has been studied through theoretical approaches, the small number of empirical studies limits our understanding of the evolutionary molecular mechanisms underlying adaptation to fluctuations **– Results.** Whole transcriptome sequencing of the fungal wheat pathogen *Zymoseptria tritici* revealed the evolution of gene expression after 48 weeks of experimental evolution under stable or fluctuating temperature. We found that although there is a strong genetic signature of gene expression, fluctuating regime could have a large and pervasive effect on the transcriptome evolution. Results show a few hot spots of significantly differentially expressed genes in the genome, in regions enriched with transposable elements (TE), including on dispensable chromosomes. Further, our results evidenced gene evolution towards robustness associated with the fluctuating regime, suggesting robustness is adaptive in changing environment. Last, an analysis on gene expression correlation revealed a significant set of genes that could act as trans-regulators. **– Conclusions.** This study is the first evolve and re-sequence experiment of a fungal pathogen, with the goal to describe the potential ability to evolve to changing environment and the molecular changes occurring in response to fluctuating selection. In addition to explore the evolutionary potential of the pathogen under temperature fluctuation this work highlights the important role of transcriptional rewiring that can adjust regulation of cell growth and multiplication.
