## Supplemental Table 3 for "Evolution and plasticity of the transcriptome under temperature fluctuations in the fungal plant pathogen *Zymoseptoria tritici*"

### Sheet: Feuil1
Additional File 7. Suppl. Table 3. Number of DEGs per chromosome for each selection regime and genetic background (2 genetic backgrounds tested: MGGP01 and MGGP44); Three selection regimes: Stable 17°C, Stable 23°C and Fluctutation (2 replicate lineages). Chi-square test for proportions was applied to compare the total number of evolved gene for each regime between the core genome (chomosomes 1 t…
		Regimes
		MGGP01					MGGP44
Chromosomes		Stable 17°C	Stable 23°C	Fluctuating (1)	Fluctuating (2)		Stable 17°C	Stable 23°C	Fluctuating (1)	Fluctuating (2)
Chr_1		43	59	110	139		85	107	70	100
Chr_2		34	53	69	78		71	67	45	63
Chr_3		20	42	62	70		59	58	37	62
Chr_4		13	32	41	54		42	42	34	48
Chr_5		15	33	38	53		36	39	29	49
Chr_6		15	26	49	65		52	30	36	44
Chr_7		10	32	41	53		35	21	19	30
Chr_8		11	21	40	42		34	27	26	34
Chr_9		17	24	30	39		34	28	25	33
Chr_10		5	28	29	32		28	22	15	23
Chr_11		13	15	25	34		24	23	19	27
Chr_12		10	21	32	35		23	22	16	22
Chr_13		11	10	18	26		22	17	10	18
Total Core Chromosomes		217	396	584	720		545	503	381	553
Chr_14		1	1	8	10		9	6	7	10
Chr_15		2	5	16	20		8	5	5	6
Chr_16		0	0	0	0		0	0	2	1
Chr_17		3	5	22	17		15	13	12	15
Chr_18		4	10	9	12		0	0	0	0
Chr_19		16	17	24	27		6	3	2	4
Chr_20		1	2	3	3		5	2	3	2
Chr_21		0	0	0	0		0	0	0	1
Total Accessory Chromosomes		27	40	82	89		43	29	31	39
Chi-square test (core versus accessory)		10.68	7.7	49.5	38.3		1.74	0.18	1.55	0.31
pvalue(raw)		0.001	0.005	1.9e-12	5.8e-10		0.18	0.66	0.21	0.57
pvalue(adjusted)		0.003	0.011	1.5e-11	2.3e-09		0.28	0.69	0.28	0.65
