## Supplemental Table 7 for "Evolution and plasticity of the transcriptome under temperature fluctuations in the fungal plant pathogen *Zymoseptoria tritici*"

### Sheet: Feuil1
Supplemental File 11. Table S7. Gene counts according to their change of plasticity among the selection regimes, for the two genetic backgrounds (MGGP01 and MGGP44). (+) : gene expression level is greater at 23°C; (-): gene expression level is greater at 17°C; Four scenarios of plasticity change are given : Loss (plasticity is reduced compared to ancestral plasticity); Gain (plasticity is increas…
		Plasticity changes regarding to ancestral state
		Loss	Gain	Remained same	Remained same but reversed
MGGP01 lineages
Stable at 17°C		211 (+) 96 (-)	972 (+) 975 (-)	155 (+) 30 (-)	4 (+ -> -) 5 ( - -> +)
Stable at 23°C		245 (+) 96 (-)	265 (+) 184 (-)	124 (+) 35 (-)	1 (+ -> -) 0 ( - -> +)
Fluctuating		330 (+) 114 (-)	77 (+) 45 (-)	41 (+) 15 (-)	1 (+ -> -) 0 ( - -> +)
		315 (+) 109 (-)	129 (+) 97 (-)	53 (+) 21 (-)	2 (+ -> -) 1 ( - -> +)
MGGP44 lineages
Stable at 17°C		194 (+) 359 (-)	525 (+) 221 (-)	74 (+) 52 (-)	4 (+ -> -) 16 ( - -> +)
Stable at 23°C		197 (+) 307 (-)	408 (+) 297 (-)	75 (+) 114 (-)	1 (+ -> -) 5 ( - -> +)
Fluctuating		183 (+) 380 (-)	313 (+) 125 (-)	88 (+) 43 (-)	1 (+ -> -) 4 ( - -> +)
		202 (+) 380 (-)	255 (+) 187 (-)	58 (+) 39 (-)	2 (+ -> -) 8 ( - -> +)
